# Trait Stacking Simultaneously Enhances Provitamin A Carotenoid and Mineral Bioaccessibility in Biofortified *Sorghum bicolor*

**DOI:** 10.1101/2022.08.03.501587

**Authors:** Michael P. Dzakovich, Hawi Debelo, Marc C. Albertsen, Ping Che, Todd J. Jones, Marissa K. Simon, Zuo-Yu Zhao, Kimberly Glassman, Mario G. Ferruzzi

## Abstract

Vitamin A, iron, and zinc deficiencies are major nutritional inadequacies in sub-Saharan Africa and disproportionately affect women and children. Biotechnology strategies have been tested to individually improve provitamin A carotenoid or mineral content and/or bioaccessibility in staple crops including sorghum (*Sorghum bicolor*). However, concurrent carotenoid and mineral enhancement has not been thoroughly assessed and antagonism between these chemical classes has been reported. This work evaluated two genetically engineered constructs containing a suite of heterologous genes to increase carotenoid stability and pathway flux, as well as phytase to catabolize phytate and increase mineral bioaccessibility. Kernels from transformed sorghum events were processed into model porridges and evaluated for carotenoid and mineral content as well as bioaccessibility. Transgenic events produced markedly higher amounts of carotenoids (26.4 µg/g) compared to null segregants (4.2 µg/g) and wild-type control (Tx430; 3.7 µg/g). A 200 g serving of porridge made with these transgenic events represents a projected 53.7% of a 4– 8-year-old child’s vitamin A estimated average requirement. Phytase activation by pre-steeping flour resulted in significant phytate reduction (9.4 to 4.2 mg/g), altered the profile of inositol phosphate metabolites, and reduced molar ratios of phytate to iron (16.0 to 4.1); and zinc (19.0 to 4.9) in engineered material; suggesting improved mineral bioaccessibility. Improved phytate:mineral ratios did not significantly affect micellarization and bioaccessible provitamin A carotenoids were over 2300% greater in transgenic events compared to corresponding null segregants and wild-type controls. These data suggest that combinatorial approaches to enhance micronutrient content and bioaccessibility are feasible and warrant further assessment in human studies.
