## Supplementary material for "Trait Stacking Simultaneously Enhances Provitamin A Carotenoid and Mineral Bioaccessibility in Biofortified *Sorghum bicolor*": Collection of supplemental tables

### Sheet: TableOfContents
Table	Description
S1	Carotenoid content of uncooked, non-steeped sorghum flour
S2	Relative and absolute bioaccessibility of carotenoids from steeped or non-steeped transgenic, null segrent, and control sorghum porridges
S3	Mineral content from uncooked, non-steeped transgenic, null segrent, and control sorghum flours
S4	Inositol phosphate profiles from steeped or non-steeped transgenic, null segrent, and control sorghum flours
S5	Phytate to iron and zinc ratios for steeped and non-steeped transgenic, null segrent, and control sorghum porridges

### Sheet: S1
Event Identifier	Transgene State	Lutein	Zeaxanthin	13cisAlphaCryp	AlphaCryp	CombACryp	BetaCryp	15cisBetaCaro	13cisBetaCaro	AlphaCaro	BetaCaro	9cisBetaCaro	cisBetaCaro	Lycopene	Xanthophylls	Carotenes	ProvitaminA
Control	NA	64.87±5.64d	60.86±1.30g	4.85±0.51abc	0.00±0.00c	4.85±0.51cdef	0.00±0.00b	0.00±0.00a	0.26±0.24d	0.63±0.42d	11.04±0.90e	6.04±1.03a	0.26±0.24d	0.00±0.00f	130.57±6.50f	17.97±1.55d	13.91±0.95d
ABS4-1A	Null	72.57±2.83d	93.25±3.60e	4.36±3.78abc	0.00±0.00c	4.36±3.78cdef	0.00±0.00b	0.00±0.00a	0.24±0.21d	0.42±0.46d	20.78±0.44e	0.00±1.09b	0.24±0.21d	0.00±0.00f	170.17±8.34e	28.10±1.16d	23.28±1.61d
ABS4-1B	Null	73.63±2.16d	75.94±2.33f	3.63±0.32abc	0.00±0.00c	5.00±0.32cdef	0.00±0.00b	0.00±0.00a	0.19±0.16d	0.50±0.09d	21.32±0.54e	0.00±0.45b	0.19±0.16d	0.00±0.00f	154.57±3.76ef	28.18±0.65d	24.16±0.73d
ABS4-1C	Null	59.91±0.94d	76.95±2.42f	2.39±2.68abc	1.03±1.30c	3.41±2.49ef	0.00±0.00b	0.00±0.00a	0.09±0.15d	0.29±0.25d	17.79±2.39e	0.00±4.55b	0.09±0.15d	0.00±0.00f	140.27±4.98ef	25.40±3.16d	19.68±1.13d
ABS4-2A	Null	61.62±5.12d	64.25±5.24g	1.55±0.41c	0.00±0.00c	3.86±0.41def	0.11±0.19b	0.00±0.00a	0.09±0.16d	0.22±0.19d	15.49±1.44e	0.00±0.93b	0.09±0.16d	0.00±0.00f	129.83±10.56f	21.14±0.76d	17.63±1.67d
ABS4-2B	Null	65.16±3.75d	77.48±3.45f	1.95±0.85bc	0.66±1.15c	4.68±0.35cdef	0.00±0.00b	0.00±0.00a	0.12±0.21d	3.47±5.31cd	19.34±2.56e	0.00±1.37b	0.12±0.21d	0.00±0.00f	147.32±6.27ef	28.70±1.97d	23.47±0.57d
ABS4-2C	Null	73.65±4.75d	84.03±1.38ef	1.47±2.55c	0.00±0.00c	1.47±2.55f	0.00±0.00b	0.00±0.00a	0.19±0.17d	0.34±0.58d	23.74±2.83e	0.00±4.94b	0.19±0.17d	0.00±0.00f	159.16±8.59ef	31.18±7.21d	24.74±1.94d
ABS4-2D	Null	58.16±1.23d	80.51±1.52f	3.49±1.54abc	0.60±1.04c	5.90±0.50bcdef	0.00±0.00b	0.00±0.00a	0.11±0.19d	0.43±0.40d	17.89±1.67e	0.00±1.66b	0.11±0.19d	0.00±0.00f	144.57±3.03ef	22.99±2.88d	21.11±1.81d
ABS4-1A	Present	192.19±3.55ab	194.19±2.72a	8.87±1.43a	9.19±3.11abc	18.07±1.72abc	9.92±2.15a	4.91±4.64a	31.79±4.23a	17.74±2.03abcd	581.20±6.10c	6.67±0.00a	36.70±8.77ab	10.31±1.09d	414.37±9.42a	645.95±5.94b	622.41±5.32b
ABS4-1B	Present	201.33±6.93a	152.72±3.26bc	5.00±0.84abc	15.90±0.80a	19.53±1.61ab	11.52±1.91a	8.24±0.39a	29.11±2.65a	16.09±0.54bcd	614.72±13.57b	6.17±0.00a	37.35±3.01a	7.59±0.69e	385.10±6.66ab	675.75±16.57b	656.96±13.76b
ABS4-1C	Present	193.56±4.92ab	162.16±6.97b	8.31±5.84ab	2.33±4.03bc	10.64±7.20abcdef	9.43±0.68a	6.48±0.76a	30.75±1.21a	15.52±0.65bcd	624.92±22.64b	7.24±0.00a	37.23±1.43ab	8.46±1.06e	375.78±12.11b	686.13±23.72b	661.33±22.43b
ABS4-2A	Present	183.31±8.60b	126.31±4.24d	3.86±1.39abc	19.10±1.38a	20.65±0.95a	8.41±4.03a	8.21±2.40a	18.67±1.60c	36.70±1.35a	606.37±20.91bc	5.34±0.00ab	26.88±4.00abc	24.73±0.58b	338.68±15.51c	694.68±25.14b	652.69±24.02b
ABS4-2B	Present	189.23±6.64ab	149.88±0.39c	4.02±1.69abc	15.98±13.94a	17.93±15.62abcd	9.66±8.73a	5.47±9.48a	26.47±5.70ab	28.21±25.54ab	850.74±13.38a	5.76±0.00a	31.94±15.13ab	28.60±0.68a	366.70±30.49bc	939.49±43.22a	894.61±32.73a
ABS4-2C	Present	143.95±4.22c	127.88±5.75d	2.95±0.43abc	12.93±1.02ab	15.88±0.96abcde	8.20±0.47a	0.00±0.00a	16.75±1.01c	22.25±1.30abc	505.55±14.58d	6.91±0.00a	16.75±1.01c	22.14±0.18c	295.91±10.01d	566.69±16.37c	537.08±15.91c
ABS4-2D	Present	133.54±8.80c	134.22±2.35d	5.30±0.91abc	10.24±1.83abc	13.73±0.95abcdef	10.21±0.64a	2.13±3.69a	20.54±0.87bc	23.91±0.33ab	599.47±12.33bc	4.55±0.00ab	22.67±4.42bc	25.67±0.99b	291.70±12.49d	671.73±6.86b	634.74±10.55b
Carotenoids are reported in micrograms of carotenoids per 40 g sorghum flour (200 g porridge serving equivalent)
CombACryp represents the sum of 13 cis alpha cryptoxanthin and all-trans cryptoxanthin
cisBetaCaro represents the sum of 15 and 13 cis beta carotene

### Sheet: S2
Event Identifier	Transgene State	Steeping	Bioaccessibility	Lutein	Zeaxanthin	X13cisAlphaCryp	AlphaCryp	CombACryp	BetaCryp	X15cisBetaCaro	X13cisBetaCaro	AlphaCaro	BetaCaro	X9cisBetaCaro	cisBetaCaro	Lycopene	Xanthophylls	Carotenes	ProvitaminA
Control	NA	Non-steeped	Relative	48.6±10.6abc	45.5±9.1ab	49.2±11.4a	0.0±0.0c	49.2±11.4abc	0.0±0.0c	0.0±0.0c	11.5±9.9a	0.0±0.0b	21.5±2.3abc	22.3±3.5ab	18.0±4.9a	0.0±0.0c	47.3±9.9abc	20.3±3.3ab	26.5±4.6abc
ABS4-1A	Null	Non-steeped	Relative	27.3±0.6c	28.0±1.3b	32.1±0.7a	0.0±0.0c	32.1±0.7abcd	0.0±0.0c	0.0±0.0c	8.2±2.8a	0.0±0.0b	13.3±3.8c	15.0±8.7ab	11.8±5.5a	0.0±0.0c	27.9±0.6c	12.6±4.5b	16.4±4.0bc
ABS4-1B	Null	Non-steeped	Relative	31.0±9.7bc	31.7±10.6ab	33.2±7.8a	0.0±0.0c	33.2±7.8abcd	0.0±0.0c	0.0±0.0c	7.6±7.7a	5.2±9.0ab	17.4±3.9bc	23.8±8.6ab	17.0±3.3a	0.0±0.0c	31.4±10.0bc	17.2±3.6ab	19.9±4.5abc
ABS4-1C	Null	Non-steeped	Relative	36.9±5.4abc	39.4±3.8ab	37.5±6.8a	0.0±0.0c	37.5±6.8abcd	0.0±0.0c	0.0±0.0c	16.5±4.8a	0.0±0.0b	22.9±4.4abc	28.9±14.4a	23.1±9.2a	0.0±0.0c	38.1±4.7abc	22.9±6.1ab	25.7±5.8abc
ABS4-2A	Null	Non-steeped	Relative	44.9±7.7abc	41.7±2.8ab	41.9±5.4a	0.0±0.0c	41.9±5.4abcd	0.0±0.0c	0.0±0.0c	10.5±14.8a	0.0±0.0b	21.4±3.7abc	17.7±7.1ab	15.9±8.8a	0.0±0.0c	43.2±5.2abc	19.3±5.9ab	23.0±6.3abc
ABS4-2B	Null	Non-steeped	Relative	47.8±8.9abc	43.0±6.7ab	45.2±7.3a	0.0±0.0c	45.2±7.3abcd	0.0±0.0c	0.0±0.0c	20.1±5.5a	7.9±13.8ab	24.6±5.7abc	21.6±4.2ab	21.4±3.0a	0.0±0.0c	45.3±7.6abc	23.4±4.9ab	26.7±5.1abc
ABS4-2C	Null	Non-steeped	Relative	55.3±8.4ab	49.9±7.8ab	52.9±5.7a	0.0±0.0c	52.9±5.7ab	0.0±0.0c	0.0±0.0c	18.2±15.7a	0.0±0.0b	30.6±9.9ab	28.9±13.6a	26.0±13.1a	0.0±0.0c	52.5±7.9ab	28.8±11.1ab	33.3±10.0ab
ABS4-2D	Null	Non-steeped	Relative	59.5±7.6a	53.8±6.8a	54.2±6.3a	0.0±0.0c	54.2±6.3a	0.0±0.0c	0.0±0.0c	25.4±10.7a	0.0±0.0b	34.2±4.3a	28.2±13.8ab	27.2±11.5a	0.0±0.0c	56.3±7.1a	31.8±7.0a	36.7±6.4a
ABS4-1A	Present	Non-steeped	Relative	32.1±7.6bc	33.0±8.2ab	29.9±2.9a	0.0±0.0c	34.8±1.4abcd	27.8±4.4abc	9.8±17.0bc	18.5±5.5a	15.1±5.2ab	16.7±6.4bc	29.6±12.6a	21.5±7.2a	20.2±9.9ab	32.5±7.4bc	17.8±6.5ab	18.3±6.4bc
ABS4-1B	Present	Non-steeped	Relative	32.0±10.9bc	33.0±9.9ab	36.9±11.5a	28.9±10.1ab	32.7±10.7abcd	37.0±15.5ab	13.6±12.2bc	15.5±7.2a	14.0±5.9ab	13.6±6.7c	22.9±14.8ab	17.8±9.2a	17.3±7.6ab	32.5±10.6bc	14.6±7.2ab	15.2±7.3c
ABS4-1C	Present	Non-steeped	Relative	45.4±8.0abc	45.9±8.5ab	53.8±13.1a	31.1±4.2ab	45.2±9.0abcd	37.2±11.9ab	36.8±12.5ab	22.1±5.2a	14.2±3.5ab	23.6±6.0abc	18.9±5.1ab	21.1±4.9a	19.8±4.6ab	45.5±8.3abc	22.4±5.5ab	23.1±5.6abc
ABS4-2A	Present	Non-steeped	Relative	26.2±1.2c	28.4±1.5b	30.3±3.4a	21.5±0.4abc	24.4±0.7d	21.5±0.8abc	23.4±1.3bc	14.6±1.0a	12.3±0.9ab	15.0±1.0bc	17.7±4.4ab	15.9±2.0a	16.6±1.5ab	26.8±1.2c	15.0±1.1ab	15.3±1.1c
ABS4-2B	Present	Non-steeped	Relative	35.2±12.8bc	36.4±11.1ab	35.5±5.0a	29.4±7.1ab	31.7±6.1abcd	30.8±6.1ab	26.8±14.1bc	20.4±6.5a	16.5±6.0ab	20.6±7.3abc	21.6±6.7ab	20.9±6.6a	23.7±9.0a	35.2±11.3abc	20.5±7.0ab	20.7±7.0abc
ABS4-2C	Present	Non-steeped	Relative	38.8±9.3abc	40.9±7.3ab	46.7±8.2a	34.4±4.6ab	39.3±5.9abcd	37.5±4.5ab	0.0±0.0c	22.0±5.2a	19.5±6.8a	22.6±6.0abc	19.8±11.1ab	21.6±8.0a	21.2±5.0ab	39.6±8.3abc	22.1±6.5ab	22.7±6.5abc
ABS4-2D	Present	Non-steeped	Relative	31.1±1.8bc	33.6±2.6ab	32.5±18.6a	24.3±34.3abc	28.7±6.2cd	23.9±4.6abc	4.9±6.9bc	15.9±2.4a	13.2±2.3ab	19.6±1.7abc	0.0±0.0b	10.2±0.9a	19.0±2.3ab	31.8±2.5bc	16.9±1.3ab	17.2±1.1bc
ABS4-1A	Present	Steeped	Relative	34.5±6.9bc	38.8±11.7ab	59.0±41.2a	0.0±0.0c	37.5±7.7abcd	34.3±13.2ab	6.4±11.1bc	17.2±7.1a	16.5±7.4ab	16.8±4.7bc	25.5±9.4ab	19.6±7.7a	21.2±7.0ab	36.3±8.6abc	17.6±5.4ab	18.3±5.5bc
ABS4-1B	Present	Steeped	Relative	30.6±3.4c	30.0±5.6ab	34.5±14.4a	19.6±17.0abc	34.3±3.2abcd	32.1±2.1ab	0.0±0.0c	13.5±1.9a	9.8±1.2ab	14.6±2.3bc	18.0±3.3ab	14.5±0.9a	13.7±4.6abc	30.6±4.2bc	14.3±1.6b	15.0±1.6c
ABS4-1C	Present	Steeped	Relative	37.2±11.9abc	35.5±13.7ab	44.8±10.8a	43.5±18.0a	43.8±12.2abcd	47.8±24.9a	0.0±0.0c	16.8±7.2a	13.1±10.2ab	19.4±8.3abc	22.9±15.6ab	18.8±9.7a	6.8±7.9bc	37.0±12.7abc	18.3±9.0ab	19.7±9.0abc
ABS4-2A	Present	Steeped	Relative	25.8±1.0c	27.4±2.5b	37.6±9.5a	25.7±3.7abc	30.1±5.5cd	26.1±6.3abc	0.0±0.0c	11.7±2.7a	10.7±2.2ab	14.1±3.0c	15.9±1.9ab	13.2±2.3a	14.4±3.3abc	26.7±1.7c	13.6±2.6b	14.1±2.6c
ABS4-2B	Present	Steeped	Relative	49.3±5.9abc	49.5±5.8ab	58.9±5.3a	40.2±1.7a	47.2±2.9abc	34.1±6.8ab	67.3±42.5a	22.9±1.5a	17.7±1.5a	25.1±3.0abc	16.6±1.5ab	20.6±1.3a	24.9±4.2a	48.9±5.3abc	23.3±2.3ab	24.0±2.1abc
ABS4-2C	Present	Steeped	Relative	37.2±3.7abc	38.0±2.7ab	43.7±7.2a	30.6±6.9ab	36.5±7.0abcd	30.9±11.6ab	0.0±0.0c	15.1±1.4a	13.1±1.4ab	19.8±2.6abc	19.7±1.2ab	16.7±1.3a	16.8±2.7ab	37.4±3.7abc	18.3±2.1ab	19.0±2.3bc
ABS4-2D	Present	Steeped	Relative	28.0±7.9c	27.5±7.2b	50.5±22.9a	5.8±5.9bc	31.0±10.6bcd	11.7±13.7bc	0.0±0.0c	13.4±3.4a	10.4±3.6ab	15.7±3.9bc	0.0±0.0b	8.8±2.4a	12.4±3.7abc	27.8±7.9c	13.3±3.5b	13.8±3.6c
Control	NA	Non-steeped	Absolute	31.5±6.9de	27.7±5.6c	2.4±0.6abcd	0.0±0.0e	2.4±0.6defg	0.0±0.0c	0.0±0.0c	0.0±0.0c	0.0±0.0e	2.4±0.3e	1.3±0.2a	0.0±0.0c	0.0±0.0f	61.7±13.0efg	4.9±0.8g	3.7±0.6d
ABS4-1A	Null	Non-steeped	Absolute	19.8±0.4e	26.1±1.2c	1.4±0.0cd	0.0±0.0e	1.4±0.0fg	0.0±0.0c	0.0±0.0c	0.0±0.0c	0.0±0.0e	2.8±0.8e	1.0±0.6ab	0.0±0.0c	0.0±0.0f	47.4±1.1g	4.4±1.6g	3.8±0.9d
ABS4-1B	Null	Non-steeped	Absolute	22.8±7.2e	24.1±8.1c	1.7±0.4bcd	0.0±0.0e	1.7±0.4fg	0.0±0.0c	0.0±0.0c	0.0±0.0c	0.0±0.0de	3.7±0.8e	1.5±0.5a	0.0±0.0c	0.0±0.0f	48.6±15.5g	6.0±1.3fg	4.8±1.1d
ABS4-1C	Null	Non-steeped	Absolute	22.1±3.2e	30.3±3.0bc	0.9±0.2cd	0.0±0.0e	1.3±0.2g	0.0±0.0c	0.0±0.0c	0.0±0.0c	0.0±0.0e	4.1±0.8e	2.1±1.0a	0.0±0.0c	0.0±0.0f	53.1±6.5fg	7.5±2.0efg	5.1±1.1d
ABS4-2A	Null	Non-steeped	Absolute	27.7±4.8de	26.8±1.8c	1.6±0.2bcd	0.0±0.0e	1.6±0.2fg	0.0±0.0c	0.0±0.0c	0.0±0.0c	0.0±0.0e	3.3±0.6e	0.9±0.4ab	0.0±0.0c	0.0±0.0f	56.1±6.8efg	5.1±1.6fg	4.1±1.1d
ABS4-2B	Null	Non-steeped	Absolute	31.1±5.8de	33.3±5.2bc	1.8±0.3bcd	0.0±0.0e	2.1±0.3efg	0.0±0.0c	0.0±0.0c	0.0±0.0c	0.3±0.5cde	4.8±1.1e	1.2±0.2ab	0.0±0.0c	0.0±0.0f	66.4±11.2defg	8.1±1.7efg	6.3±1.2d
ABS4-2C	Null	Non-steeped	Absolute	40.8±6.2cde	41.9±6.6abc	0.8±0.1cd	0.0±0.0e	0.8±0.1g	0.0±0.0c	0.0±0.0c	0.0±0.0c	0.0±0.0e	7.3±2.3de	2.0±0.9a	0.0±0.0c	0.0±0.0f	83.5±12.6cdefg	11.0±4.2defg	8.2±2.5d
ABS4-2D	Null	Non-steeped	Absolute	34.6±4.4de	43.3±5.5abc	2.9±0.3abcd	0.0±0.0e	3.2±0.4cdefg	0.0±0.0c	0.0±0.0c	0.0±0.0c	0.0±0.0e	6.1±0.8e	1.3±0.6a	0.0±0.0c	0.0±0.0f	81.1±10.2cdefg	8.8±1.9efg	7.8±1.4d
ABS4-1A	Present	Non-steeped	Absolute	61.6±14.6abcd	64.1±15.9ab	2.7±0.3abcd	0.0±0.0e	6.3±0.3ab	2.8±0.4abc	0.5±0.8bc	5.9±1.8ab	2.7±0.9abc	96.8±37.0bc	0.0±0.0b	4.4±4.6abc	2.1±1.0bcdef	132.6±30.3abcde	122.7±44.9abc	114.9±39.8abc
ABS4-1B	Present	Non-steeped	Absolute	64.4±22.0abcd	50.5±15.2abc	1.3±0.4cd	0.0±0.0ab	6.4±2.1ab	4.3±1.8a	1.1±1.0bc	4.5±2.1ab	2.3±0.9abcde	83.4±41.3cde	0.0±0.0b	3.3±2.9bc	1.3±0.6def	119.9±39.0abcdefg	104.7±51.7bcde	100.5±48.6bc
ABS4-1C	Present	Non-steeped	Absolute	87.9±15.5ab	74.5±13.8a	4.5±1.1ab	0.0±0.0de	4.8±1.0bcde	3.5±1.1ab	2.4±0.8ab	6.8±1.6a	2.2±0.5abcde	147.7±37.8abc	0.0±0.0b	9.2±2.2a	1.7±0.4cdef	169.9±30.9ab	163.6±40.1abc	153.8±37.1abc
ABS4-2A	Present	Non-steeped	Absolute	48.0±2.2cde	35.9±1.9bc	0.5±0.1d	0.0±0.0abc	5.0±0.1bcd	1.8±0.1abc	1.9±0.1abc	2.7±0.2bc	4.5±0.3a	91.1±5.9c	0.0±0.0b	4.7±0.2abc	4.1±0.4abc	85.5±3.7cdefg	109.2±8.2abcd	100.1±7.2bc
ABS4-2B	Present	Non-steeped	Absolute	66.5±24.2abcd	54.5±16.7abc	0.7±0.1d	0.0±0.0ab	5.7±1.1abc	3.0±0.6abc	1.5±0.8abc	5.4±1.7ab	4.7±1.7a	175.1±61.8ab	0.0±0.0b	6.9±2.5ab	6.8±2.6a	123.5±39.7abcdef	200.1±68.5ab	186.0±62.6ab
ABS4-2C	Present	Non-steeped	Absolute	55.8±13.4abcde	52.3±9.4abc	1.4±0.2cd	0.0±0.0abc	6.2±0.9abc	3.1±0.4abc	0.0±0.0c	3.7±0.9abc	4.3±1.5ab	114.3±30.2abc	0.0±0.0b	0.0±0.0c	4.7±1.1ab	112.0±23.4abcdefg	130.1±38.2abc	122.6±35.2abc
ABS4-2D	Present	Non-steeped	Absolute	41.5±2.4cde	45.1±3.5abc	1.1±0.7cd	0.0±0.0bcde	3.9±0.9bcdefg	2.4±0.5abc	0.1±0.1bc	3.3±0.5abc	3.1±0.5ab	117.4±10.0abc	0.0±0.0b	3.4±0.6abc	4.9±0.6ab	89.5±7.1bcdefg	118.5±9.4abcd	109.9±7.2abc
ABS4-1A	Present	Steeped	Absolute	66.4±13.2abcd	75.3±22.7a	5.2±3.7a	0.0±0.0e	6.8±1.4ab	3.4±1.3ab	0.3±0.5bc	5.5±2.2ab	2.9±1.3ab	97.9±27.1bc	0.0±0.0b	1.7±3.0bc	2.2±0.7bcdef	148.1±34.9abc	121.2±37.5abc	114.4±34.2abc
ABS4-1B	Present	Steeped	Absolute	61.6±6.9abcd	45.8±8.5abc	1.2±0.5cd	0.0±0.0bcd	6.7±0.6ab	3.7±0.2ab	0.0±0.0c	3.9±0.5ab	1.6±0.2bcde	89.7±13.9cd	0.0±0.0b	0.0±0.0c	1.0±0.3ef	113.0±15.6abcdefg	102.5±11.2bcdef	99.2±10.4bc
ABS4-1C	Present	Steeped	Absolute	72.0±23.0abc	57.5±22.2abc	3.7±0.9abc	0.0±0.0cde	4.7±1.3bcde	4.5±2.4a	0.0±0.0c	5.2±2.2ab	2.0±1.6abcde	121.1±52.0abc	0.0±0.0b	0.0±0.0c	0.6±0.7f	138.2±47.5abcd	133.8±65.6abc	131.2±59.8abc
ABS4-2A	Present	Steeped	Absolute	46.4±1.7cde	33.9±4.2bc	0.6±0.2d	0.0±0.0ab	6.5±1.4ab	2.3±0.7abc	0.0±0.0c	2.1±0.7bc	3.8±1.0ab	88.6±24.7cde	0.0±0.0b	0.0±0.0c	3.6±1.2bcde	84.4±7.4cdefg	99.8±26.6bcdefg	93.7±24.3bcd
ABS4-2B	Present	Steeped	Absolute	99.4±5.0a	79.1±2.2a	1.2±0.0cd	0.0±0.0a	8.7±0.2a	3.2±0.9ab	3.8±3.3a	5.8±0.0ab	4.7±0.0a	198.7±2.8a	0.0±0.0b	9.6±3.3a	6.8±1.5a	182.1±5.5a	214.7±1.0a	204.1±0.5a
ABS4-2C	Present	Steeped	Absolute	53.6±5.3bcde	48.6±3.5abc	1.3±0.2cd	0.0±0.0abc	5.8±1.1abc	2.5±0.9abc	0.0±0.0c	2.5±0.2bc	2.9±0.3ab	99.9±13.2bc	0.0±0.0b	0.0±0.0c	3.7±0.6bcd	105.7±10.3abcdefg	107.7±12.3abcd	102.6±12.2bc
ABS4-2D	Present	Steeped	Absolute	37.3±10.6cde	36.9±9.6bc	1.8±0.8bcd	0.0±0.0de	4.3±1.5bcdef	1.2±1.4bc	0.0±0.0c	2.7±0.7bc	2.5±0.9abcd	94.3±23.6bc	0.0±0.0b	0.0±0.0c	3.2±0.9bcde	78.1±22.1cdefg	92.9±24.2cdefg	87.9±22.8cd
Relative bioaccessibility reported as a percent of micellerized carotenoids in the aqueous fraction relative to the amount in the digesta fraction
Absolute bioaccessibility reported as µg carotenoid available for absorption per 40 g of flour (200 g porridge serving)

### Sheet: S3
Event Identifier	Transgene State	Zinc	Iron	Calcium	Magnesium	Phosphorous	Potassium	Sulfur	Manganese	Copper	Boron	Aluminum
ABS4-1A	Present	1.3±0.0abc	1.4±0.2b	14.7±2.3ab	58.7±6.1abc	147.3±17.5ab	188.0±20.0a	45.3±2.3ab	0.9±0.0abc	0.1±0.0bc	0.1±0.0b	0.3±0.0a
ABS4-1B	Present	1.6±0.3abc	1.5±0.1b	16.0±0.0ab	68.0±13.9ab	156.9±35.3ab	178.7±35.9ab	46.7±4.6ab	1.1±0.3a	0.1±0.3ab	0.2±0.0ab	0.4±0.1a
ABS4-1C	Present	1.5±0.2abc	1.8±0.6ab	17.3±2.3ab	65.3±6.1ab	143.6±18.2ab	178.7±20.1ab	52.0±6.9a	1.0±0.2abc	0.1±0.2ab	0.2±0.0ab	0.6±0.3a
ABS4-2A	Present	2.0±0.2a	2.1±0.7ab	17.3±6.1ab	73.3±4.6a	162.3±10.6a	168.0±10.6abc	50.7±2.3a	1.0±0.2abc	0.2±0.2a	0.2±0.0a	0.5±0.4a
ABS4-2B	Present	1.6±0.4ab	1.3±0.1b	16.0±0.0ab	68.0±0.0ab	140.4±4.7ab	145.3±2.3bcde	46.7±2.3ab	1.0±0.4abc	0.1±0.4bc	0.2±0.0ab	0.3±0.1a
ABS4-2C	Present	1.6±0.2abc	1.7±0.3ab	16.0±0.0ab	66.7±12.9ab	144.1±29.8ab	141.3±26.6cde	48.0±8.0ab	0.9±0.2abc	0.1±0.2ab	0.2±0.1ab	0.2±0.1a
ABS4-2D	Present	1.5±0.1abc	1.6±0.2ab	17.3±2.3ab	70.7±4.6ab	160.9±12.4a	164.0±13.9abc	49.3±6.1a	1.1±0.1a	0.1±0.1b	0.2±0.1ab	0.4±0.1a
ABS4-1A	Null	1.4±0.1abc	1.3±0.1b	13.3±2.3b	61.3±2.3abc	132.8±4.1ab	150.7±4.6bcd	45.3±2.3ab	0.9±0.1bc	0.1±0.1bc	0.1±0.1ab	0.4±0.0a
ABS4-1B	Null	1.3±0.2abc	1.5±0.2b	21.3±6.1ab	62.7±11.5ab	140.8±24.6ab	148.0±21.2bcde	42.7±6.1ab	0.9±0.2abc	0.1±0.2bc	0.2±0.1ab	0.7±0.6a
ABS4-1C	Null	1.3±0.2abc	1.4±0.5b	13.3±2.3b	57.3±6.1abc	120.4±13.0bc	144.0±17.4bcde	44.0±6.9ab	0.8±0.2cd	0.1±0.2bc	0.2±0.1ab	0.5±0.3a
ABS4-2A	Null	1.5±0.2abc	2.5±0.7a	22.7±2.3a	68.0±4.0ab	140.1±9.0ab	157.3±6.1abcd	42.7±2.3ab	0.9±0.2abc	0.1±0.2bc	0.2±0.0ab	0.7±0.1a
ABS4-2B	Null	1.4±0.1abc	1.5±0.1b	16.0±0.0ab	65.3±2.3ab	137.1±9.9ab	138.7±9.2cde	45.3±4.6ab	0.9±0.1abc	0.1±0.1bc	0.2±0.1ab	0.3±0.0a
ABS4-2C	Null	1.2±0.1bc	1.4±0.1b	13.3±2.3b	56.0±8.0bc	119.1±15.9bc	113.3±16.7e	41.3±2.3ab	0.8±0.1cd	0.1±0.1bc	0.1±0.1b	0.3±0.0a
ABS4-2D	Null	1.8±0.2ab	2.0±0.2ab	17.3±2.3ab	64.0±8.0ab	139.5±17.1ab	138.7±18.0cde	48.0±4.0ab	1.1±0.2ab	0.1±0.2ab	0.2±0.0ab	0.3±0.1a
Control	NA	1.0±0.3c	1.3±0.2b	13.3±2.3b	45.3±2.3c	90.8±5.1c	126.7±4.6de	37.3±4.6b	0.6±0.3d	0.0±0.3c	0.2±0.1ab	0.4±0.1a
Mineral concentrations reported as mg per 40 g of flour (200 g porridge serving)

### Sheet: S4
Event Identifier	Transgene State	Steeping	IP1	IP2	IP2_1	TotalIP2	IP3	IP3_1	IP3_2	TotalIP3	IP4	IP5	IP6	TotalPhytates
ABS4-1A	Non-steeped	Present	0.5±0.2d	0.9±0.3e	0.0±0.0cd	0.9±0.3ef	0.5±0.1e	1.2±0.4cde	0.2±0.1bc	1.9±0.6bcd	16.7±1.5c	39.5±3.6abc	307.1±37.9abcdef	366.5±42.9abcd
ABS4-1B	Non-steeped	Present	0.3±0.1d	0.3±0.0e	0.0±0.0cd	0.4±0.0f	0.2±0.0e	0.4±0.1de	0.1±0.0c	0.7±0.1d	13.3±0.4c	35.6±0.9abc	324.4±10.7abcde	374.7±10.8abcd
ABS4-1C	Non-steeped	Present	0.3±0.2d	0.7±0.5e	0.0±0.0cd	0.7±0.5f	0.4±0.3e	0.6±0.4cde	0.1±0.1bc	1.2±0.7cd	16.7±3.0c	40.9±5.8ab	364.9±44.0ab	424.5±51.1abc
ABS4-2A	Non-steeped	Present	0.3±0.0d	0.6±0.3e	0.0±0.0cd	0.6±0.3f	0.4±0.2e	0.7±0.5cde	0.1±0.1bc	1.3±0.7cd	17.9±0.8c	42.9±1.3a	388.5±32.1a	451.7±33.0a
ABS4-2B	Non-steeped	Present	0.3±0.1d	0.6±0.3e	0.0±0.0cd	0.6±0.3f	0.2±0.1e	0.4±0.3de	0.1±0.0c	0.7±0.4d	14.9±1.4c	36.2±4.5abc	310.4±36.0abcde	363.1±41.1abcd
ABS4-2C	Non-steeped	Present	0.4±0.1d	0.7±0.3e	0.0±0.0cd	0.7±0.3ef	0.4±0.1e	0.8±0.6cde	0.2±0.1bc	1.4±0.7cd	15.0±3.0c	35.6±7.1abc	304.4±43.1abcdefg	357.5±53.5abcd
ABS4-2D	Non-steeped	Present	0.3±0.1d	0.6±0.2e	0.1±0.1bcd	0.7±0.2ef	0.7±0.5de	0.5±0.3cde	0.1±0.0c	1.3±0.4cd	16.9±2.0c	40.7±3.7ab	358.8±40.6abc	418.8±46.2abc
ABS4-1A	Steeped	Present	24.9±0.8a	5.7±0.5bcd	0.2±0.0bc	6.0±0.5bcd	1.0±0.4cde	4.0±2.4abcde	1.1±0.6abc	6.1±3.4abcd	13.9±9.5c	12.4±3.4i	66.5±20.9j	129.9±13.3g
ABS4-1B	Steeped	Present	23.2±1.1ab	7.4±2.2ab	0.2±0.1bc	7.6±2.3b	1.4±0.9bcde	4.2±2.6abcde	1.0±0.6abc	6.6±4.2abcd	13.7±5.1c	14.7±2.1hi	113.5±12.1ij	179.3±9.5fg
ABS4-1C	Steeped	Present	24.8±1.2a	10.5±3.2a	0.8±0.3a	11.3±3.4a	3.0±1.8abc	8.6±4.4a	2.2±1.1a	13.8±7.2a	22.2±8.9c	16.5±2.7fghi	79.2±26.3j	167.9±5.8fg
ABS4-2A	Steeped	Present	23.9±1.0a	6.6±1.3bc	0.1±0.1bcd	6.7±1.3bc	0.8±0.7de	2.3±1.6bcde	0.6±0.4bc	3.7±2.6bcd	16.1±11.1c	16.2±6.6ghi	100.5±16.3j	167.2±31.0fg
ABS4-2B	Steeped	Present	19.9±3.3bc	5.1±1.6bcd	0.1±0.1bcd	5.3±1.7bcd	1.4±1.1bcde	4.3±3.5abcde	0.9±0.7bc	6.6±5.3abcd	24.6±17.5c	20.3±8.6defghi	67.3±5.4j	144.0±33.6fg
ABS4-2C	Steeped	Present	18.5±2.8c	5.8±2.7bcd	0.1±0.1bcd	5.9±2.8bcd	1.1±1.5bcde	3.7±3.7abcde	0.9±1.0bc	5.7±6.2abcd	23.1±18.6c	16.9±8.6efghi	75.9±10.6j	146.0±29.7fg
ABS4-2D	Steeped	Present	23.9±4.0a	6.4±2.2bc	0.3±0.1b	6.7±2.3bc	1.4±1.4bcde	5.6±4.3abcde	1.4±0.9ab	8.4±6.7abcd	16.9±14.9c	11.3±4.9i	36.7±6.6j	103.9±26.2g
ABS4-1A	Non-steeped	Null	0.3±0.0d	0.1±0.0e	0.0±0.0cd	0.1±0.0f	0.1±0.0e	0.2±0.0e	0.1±0.0c	0.3±0.0d	12.2±0.9c	29.7±0.5abcdefg	314.1±13.0abcde	356.7±14.3abcd
ABS4-1B	Non-steeped	Null	0.2±0.1d	0.1±0.0e	0.0±0.0cd	0.2±0.0f	0.1±0.1e	0.1±0.0e	0.1±0.0c	0.3±0.0d	11.1±1.7c	28.7±3.4bcdefg	293.3±42.5bcdefg	333.9±47.4bcde
ABS4-1C	Non-steeped	Null	0.2±0.1d	0.1±0.0e	0.0±0.0cd	0.1±0.0f	0.1±0.0e	0.1±0.1e	0.1±0.0c	0.3±0.0d	12.0±1.1c	30.0±1.7abcdef	317.6±22.0abcde	360.3±24.8abcd
ABS4-2A	Non-steeped	Null	0.2±0.0d	0.1±0.0e	0.0±0.0cd	0.1±0.0f	0.1±0.0e	0.1±0.0e	0.1±0.0c	0.3±0.0d	12.9±1.1c	30.3±2.4abcde	337.6±25.3abcd	381.2±28.8abcd
ABS4-2B	Non-steeped	Null	0.3±0.0d	0.1±0.0e	0.0±0.0cd	0.1±0.0f	0.1±0.0e	0.1±0.0e	0.1±0.0c	0.3±0.0d	10.5±1.1c	26.6±1.0cdefgh	269.3±17.8cdefgh	307.1±19.8de
ABS4-2C	Non-steeped	Null	0.2±0.1d	0.1±0.0e	0.0±0.0cd	0.2±0.0f	0.1±0.0e	0.1±0.0e	0.1±0.0c	0.3±0.0d	10.8±1.3c	27.8±3.1bcdefgh	281.2±35.6bcdefgh	320.5±39.7cde
ABS4-2D	Non-steeped	Null	0.3±0.0d	0.3±0.2e	0.0±0.0cd	0.3±0.2f	0.2±0.1e	0.2±0.0e	0.1±0.0c	0.4±0.1d	11.3±1.8c	27.9±2.7bcdefgh	284.7±29.5bcdefgh	324.8±34.1bcde
ABS4-1A	Steeped	Null	0.9±0.0d	4.4±0.3bcd	0.0±0.0d	4.3±0.3bcde	3.2±0.7ab	6.0±0.1abc	0.4±0.0bc	9.6±0.9abc	100.1±8.5a	43.1±4.9a	274.8±39.4cdefgh	432.8±53.6ab
ABS4-1B	Steeped	Null	0.9±0.1d	2.5±0.1de	0.0±0.0d	2.4±0.1def	1.8±1.1bcde	3.8±0.9abcde	0.3±0.0bc	5.9±0.2abcd	77.7±1.7ab	40.7±1.6ab	255.1±16.6defgh	382.7±17.5abcd
ABS4-1C	Steeped	Null	1.1±0.1d	4.7±0.5bcd	0.0±0.0d	4.6±0.5bcd	3.1±0.3abc	5.8±1.3abcd	0.4±0.1bc	9.3±1.1abc	86.6±12.7a	36.0±3.5abc	216.0±28.1gh	353.6±40.3abcd
ABS4-2A	Steeped	Null	0.9±0.0d	3.4±0.3cde	0.0±0.0d	3.4±0.3cdef	2.8±0.5abcd	5.1±1.3abcde	0.4±0.1bc	8.2±0.8abcd	90.5±9.4a	41.3±2.6ab	246.4±8.2efgh	390.7±4.9abcd
ABS4-2B	Steeped	Null	1.0±0.1d	4.8±0.1bcd	0.0±0.0d	4.7±0.1bcd	2.8±0.5abcd	6.9±0.8ab	0.4±0.0bc	10.1±0.9ab	92.7±3.8a	38.5±1.8abc	239.5±23.6efgh	386.5±28.2abcd
ABS4-2C	Steeped	Null	1.1±0.1d	5.4±1.1bcd	0.0±0.0d	5.3±1.1bcd	4.1±0.3a	5.4±1.6abcde	0.4±0.2bc	10.0±2.0ab	88.8±21.2a	36.2±6.3abc	237.2±31.4efgh	378.7±57.3abcd
ABS4-2D	Steeped	Null	0.9±0.1d	2.9±0.4de	0.0±0.0d	2.8±0.4def	2.0±0.3abcde	4.2±0.2abcde	0.4±0.1bc	6.6±0.7abcd	89.0±7.6a	43.2±3.1a	270.9±28.3cdefgh	413.5±33.5abcd
Control	Non-steeped	NA	0.2±0.0d	0.3±0.1e	0.1±0.1bcd	0.4±0.1f	0.3±0.1e	0.3±0.1de	0.1±0.0c	0.7±0.2d	12.2±2.6c	27.1±4.1cdefgh	201.1±34.6hi	241.6±41.3ef
Control	Steeped	NA	0.7±0.0d	3.2±0.5cde	0.0±0.0d	3.1±0.5cdef	1.5±0.5bcde	3.6±0.5abcde	0.3±0.1bc	5.4±0.8abcd	56.9±8.8b	32.9±2.6abcd	220.0±20.8fgh	319.2±33.0cde
Inositol phosphate concentrations reported as mg per 40 g of flour (200 g porridge serving)
Inositol phosphate species with an "_" followed by a number indicate isomers of the parent compound
"Total" columns represent the sum of all isomers of a given inositol phosphate species

### Sheet: S5
Event Identifier	Transgene State	Steeping	IP6ToZn	IP6ToFe
ABS4-1A	Present	Non-steeped	23.2±3.1a	19.6±4.2a
ABS4-1B	Present	Non-steeped	20.9±3.6a	18.2±1.7ab
ABS4-1C	Present	Non-steeped	24.7±5.3a	18.6±7.3ab
ABS4-2A	Present	Non-steeped	19.9±3.1a	16.8±5.4ab
ABS4-2B	Present	Non-steeped	20.1±7.0a	19.8±1.9a
ABS4-2C	Present	Non-steeped	19.3±4.1a	15.5±4.1abc
ABS4-2D	Present	Non-steeped	23.4±3.5a	19.0±2.8a
ABS4-1A	Present	Steeped	5.0±1.6cde	4.3±2.0de
ABS4-1B	Present	Steeped	7.2±0.4bcde	6.3±0.3cde
ABS4-1C	Present	Steeped	5.2±1.2cde	3.7±0.7de
ABS4-2A	Present	Steeped	5.1±1.1cde	4.2±0.9de
ABS4-2B	Present	Steeped	4.4±1.4de	4.3±0.3de
ABS4-2C	Present	Steeped	4.8±1.0cde	3.8±0.6de
ABS4-2D	Present	Steeped	2.4±0.6e	1.9±0.3e
ABS4-1A	Null	Non-steeped	22.6±1.8a	19.9±0.5a
ABS4-1B	Null	Non-steeped	22.3±6.5a	17.0±4.7ab
ABS4-1C	Null	Non-steeped	23.6±3.0a	20.7±6.1a
ABS4-2A	Null	Non-steeped	22.0±1.9a	11.7±3.0abcde
ABS4-2B	Null	Non-steeped	19.2±2.5a	15.4±0.8abc
ABS4-2C	Null	Non-steeped	23.1±3.7a	17.6±2.7ab
ABS4-2D	Null	Non-steeped	15.8±1.0abcd	12.3±2.3abcd
ABS4-1A	Null	Steeped	20.0±4.8a	17.5±2.7ab
ABS4-1B	Null	Steeped	19.0±2.2a	14.5±1.6abc
ABS4-1C	Null	Steeped	16.3±4.3abc	14.6±6.3abc
ABS4-2A	Null	Steeped	16.1±2.2abc	8.6±2.6bcde
ABS4-2B	Null	Steeped	17.1±2.8ab	13.7±1.1abcd
ABS4-2C	Null	Steeped	19.3±1.0a	14.7±0.8abc
ABS4-2D	Null	Steeped	15.0±0.7abcd	11.7±2.2abcde
Control	NA	Non-steeped	21.5±4.1a	13.7±4.0abcd
Control	NA	Steeped	24.5±8.9a	14.7±1.2abc
Ratios reported as moles of phytate (IP6) in 40 g of flour to moles of mineral per 40 g flour
